# Accessory genes define species-specific pathways to antibiotic resistance

**DOI:** 10.1101/2023.08.09.552647

**Authors:** L. Dillon, NJ. Dimonaco, CJ. Creevey

## Abstract

**Background:** The rise of antimicrobial resistance (AMR) is a growing concern globally and a deeper understanding of AMR gene carriage vs usage is vital for future responses to reduce the spread of AMR. Identification of AMR phenotype by laboratory-based assays are often hindered by difficulties in establishing cultures. This issue could be resolved by rapid computational assessment of an organism’s genome, however, AMR gene finder tools are not intended to infer AMR phenotype which is likely to be a product of multiple gene interactions.

**Methods:** To understand the importance of multi-gene interactions to the relationship between AMR genotype and AMR phenotype, we applied machine learning approaches to 16,950 genomes from microbial isolates representing 28 different genera with 1.2 million corresponding laboratory-determined MICs for 23 different antibiotics. We then elucidated the genomic paths to phenotypic antimicrobial resistance with the aim of allowing for the development of rapid determination of AMR phenotype from genomes or even whole microbiomes.

**Results:** The application of machine learning models resulted in a >1.5-fold increase in average prediction accuracy of AMR phenotype across the 23 antibiotic models. Interpretation of these models revealed 528 distinct genomic pathways to phenotypic resistance, many of which were species-specific and involved genes which have not previously been associated with AMR phenotype. This is the first study to demonstrate the utility of machine learning models in the prediction of AMR phenotype for a wide range of clinically relevant organisms and antibiotics. This could be applied as a rapid and affordable alternative to culture-based techniques, estimating taxonomy in addition to AMR phenotype, and providing real-time monitoring of multi-drug resistant pathogens.

**Availability and implementation:** *Contact:*

*View supplementary information at this link:* https://osf.io/cj4bq/?view_only=c0ee87b7609543b688953089be4c376f See Code Availability for scripts used.
