## Supplementary material for "Accessory genes define species-specific pathways to antibiotic resistance": All supplementary files, incase link in the paper does not work for readers.: Cytoscape_node_table.csv

AverageShortestPathLength	BetweennessCentrality	ClosenessCentrality	ClusteringCoefficient	ClusteringCoeffiecient	Degree	Eccentricity	IsSingleNode	name	NeighborhoodConnectivity	NumberOfDirectedEdges	NumberOfTrees	NumberOfUndirectedEdges	PartnerOfMultiEdgedNodePairs	Radiality	selected	SelfLoops	shared name	Stress	TopologicalCoefficient
1.0	0.0	1.0	0.0	0.0	1	1	false	COG3778	1.0	0	1	1	0	1.0	false	0	COG3778	0	0.0
1.0	0.0	1.0	0.0	0.0	1	1	false	COG3747	1.0	0	1	1	0	1.0	false	0	COG3747	0	0.0
3.8677685950413223	0.0	0.25854700854700857	0.0	0.0	1	7	false	COG1660	14.0	0	1	1	0	0.9590318772136953	false	0	COG1660	0	0.0
3.7107438016528924	0.0	0.26948775055679286	0.0	0.0	1	8	false	COG3247	20.0	0	1	1	0	0.9612750885478157	false	0	COG3247	0	0.0
3.43801652892562	7.562022154625463E-5	0.2908653846153846	0.8333333333333334	0.833333333333333	4	7	false	COG0786	14.25	0	1	4	0	0.9651711924439198	false	0	COG0786	82	0.49137931034482757
3.7024793388429753	0.0	0.2700892857142857	1.0	1.0	2	8	false	COG0239	16.0	0	1	2	0	0.9613931523022432	false	0	COG0239	0	0.7619047619047619
2.93801652892562	0.0025378138524044117	0.340365682137834	0.5833333333333334	0.583333333333333	9	7	false	COG0506	20.555555555555557	0	1	9	0	0.9723140495867769	false	0	COG0506	1710	0.2569444444444444
3.1487603305785123	0.0	0.31758530183727035	1.0	1.0	4	7	false	COG5265	22.75	0	1	4	0	0.9693034238488784	false	0	COG5265	0	0.44607843137254904
2.743801652892562	9.162853749706952E-4	0.3644578313253012	0.7222222222222222	0.722222222222222	9	6	false	COG2931	21.444444444444443	0	1	9	0	0.9750885478158207	false	0	COG2931	1022	0.22573099415204678
2.78099173553719	0.0026610577204022306	0.35958395245170877	0.5619047619047619	0.561904761904761	15	7	false	COG0183	17.333333333333332	0	1	15	0	0.9745572609208973	false	0	COG0183	2152	0.18055555555555555
2.71900826446281	0.005302685183354324	0.36778115501519754	0.5274725274725275	0.527472527472527	14	7	false	COG0508	18.928571428571427	0	1	14	0	0.9754427390791026	false	0	COG0508	3324	0.1820054945054945
3.231404958677686	0.002208814404880506	0.309462915601023	0.5606060606060606	0.56060606060606	12	7	false	COG1917	12.833333333333334	0	1	12	0	0.9681227863046045	false	0	COG1917	1476	0.32905982905982906
2.590909090909091	0.006390639501281327	0.3859649122807018	0.4338235294117647	0.433823529411764	17	6	false	COG2801	18.58823529411765	0	1	17	0	0.9772727272727272	false	0	COG2801	4608	0.16305469556243551
2.9297520661157024	2.2641324312275656E-4	0.34132581100141046	0.7619047619047619	0.761904761904761	7	7	false	COG0270	20.428571428571427	0	1	7	0	0.9724321133412044	false	0	COG0270	146	0.2837301587301587
3.5	0.0	0.2857142857142857	0.0	0.0	1	7	false	COG4845	17.0	0	1	1	0	0.9642857142857143	false	0	COG4845	0	0.0
2.84297520661157	9.327042494224547E-4	0.35174418604651164	0.6666666666666666	0.666666666666666	9	6	false	COG0823	18.88888888888889	0	1	9	0	0.9736717827626918	false	0	COG0823	1008	0.2453102453102453
2.7479338842975207	0.0020543879342019445	0.36390977443609024	0.6538461538461539	0.653846153846153	13	7	false	COG0395	19.923076923076923	0	1	13	0	0.9750295159386068	false	0	COG0395	1894	0.19923076923076924
2.7148760330578514	0.022344752064398996	0.3683409436834094	0.37894736842105264	0.378947368421052	20	7	false	COG0531	14.4	0	1	20	0	0.9755017709563164	false	0	COG0531	9648	0.14444444444444443
4.454545454545454	0.0	0.22448979591836737	0.0	0.0	1	8	false	COG3843	5.0	0	1	1	0	0.9506493506493506	false	0	COG3843	0	0.0
4.095041322314049	0.0	0.24419778002018164	1.0	1.0	2	7	false	COG2172	10.5	0	1	2	0	0.9557851239669422	false	0	COG2172	0	0.875
2.871900826446281	0.03384719240222334	0.34820143884892085	0.38461538461538464	0.384615384615384	14	6	false	COG1263	15.142857142857142	0	2	14	0	0.973258559622196	false	0	COG1263	13928	0.19077757685352623
4.0578512396694215	0.0	0.24643584521384929	1.0	1.0	3	7	false	COG1835	9.333333333333334	0	1	3	0	0.9563164108618655	false	0	COG1835	0	0.717948717948718
4.053719008264463	7.674960522942417E-5	0.24668705402650357	0.6666666666666666	0.666666666666666	3	7	false	COG3415	8.0	0	1	3	0	0.956375442739079	false	0	COG3415	32	0.5714285714285714
3.4049586776859506	0.010718112382586981	0.2936893203883495	0.3611111111111111	0.361111111111111	9	6	false	COG1388	6.666666666666667	0	1	9	0	0.9656434474616292	false	0	COG1388	3414	0.24691358024691357
3.458677685950413	0.010821100453695434	0.2891278375149343	0.3	0.3	5	7	false	COG1484	7.6	0	1	5	0	0.9648760330578512	false	0	COG1484	3262	0.33636363636363636
4.049586776859504	2.2861584536424218E-5	0.24693877551020407	0.8	0.8	5	7	false	COG0778	7.6	0	1	5	0	0.9564344746162928	false	0	COG0778	4	0.5846153846153846
3.103305785123967	0.03391460840538141	0.322237017310253	0.2878787878787879	0.287878787878787	12	6	false	COG2197	6.333333333333333	0	1	12	0	0.969952774498229	false	0	COG2197	9270	0.17592592592592593
4.0578512396694215	0.0	0.24643584521384929	1.0	1.0	3	7	false	COG0297	8.0	0	1	3	0	0.9563164108618655	false	0	COG0297	0	0.6153846153846154
3.9958677685950414	0.0018392810962613256	0.250258531540848	0.47619047619047616	0.476190476190476	7	7	false	COG1073	6.285714285714286	0	1	7	0	0.9572018890200708	false	0	COG1073	564	0.39285714285714285
3.396694214876033	0.010895745895709423	0.2944038929440389	0.47619047619047616	0.476190476190476	7	7	false	COG0443	7.714285714285714	0	1	7	0	0.9657615112160567	false	0	COG0443	4294	0.30857142857142855
4.18595041322314	0.0	0.2388943731490622	0.0	0.0	1	8	false	COG1040	6.0	0	1	1	0	0.9544864226682409	false	0	COG1040	0	0.0
3.190082644628099	0.008283690179029846	0.3134715025906736	0.6	0.6	6	7	false	COG0642	13.166666666666666	0	1	6	0	0.9687131050767414	false	0	COG0642	2944	0.24528301886792453
2.6404958677685952	0.01090257400416107	0.378716744913928	0.38461538461538464	0.384615384615384	15	6	false	COG0765	17.428571428571427	0	2	15	1	0.9765643447461629	false	0	COG0765	5848	0.16137566137566137
3.1942148760330578	1.922736911248965E-5	0.3130659767141009	0.9	0.9	5	7	false	COG0334	15.8	0	1	5	0	0.9686540731995278	false	0	COG0334	8	0.29259259259259257
3.2107438016528924	0.0	0.31145431145431146	1.0	1.0	4	7	false	COG0480	16.5	0	2	4	0	0.968417945690673	false	0	COG0480	0	0.3235294117647059
3.1942148760330578	1.922736911248965E-5	0.3130659767141009	0.9	0.9	5	7	false	COG0028	15.8	0	1	5	0	0.9686540731995278	false	0	COG0028	8	0.29259259259259257
3.355371900826446	0.0	0.29802955665024633	0.0	0.0	1	6	false	COG0148	31.0	0	1	1	0	0.9663518299881937	false	0	COG0148	0	0.0
3.2107438016528924	0.0	0.31145431145431146	0.0	0.0	1	6	false	COG0698	48.0	0	1	1	0	0.968417945690673	false	0	COG0698	0	0.0
2.8925619834710745	0.0	0.3457142857142857	1.0	1.0	3	6	false	COG1182	42.0	0	1	3	0	0.9729634002361276	false	0	COG1182	0	0.4375
2.8925619834710745	0.0	0.3457142857142857	1.0	1.0	3	6	false	COG2085	43.333333333333336	0	1	3	0	0.9729634002361276	false	0	COG2085	0	0.4513888888888889
2.690082644628099	2.704274706056635E-4	0.3717357910906298	0.7142857142857143	0.714285714285714	8	6	false	COG0665	24.75	0	1	8	0	0.9758559622195985	false	0	COG0665	108	0.21153846153846154
2.6942148760330578	2.1337478900662605E-5	0.37116564417177916	0.8666666666666667	0.866666666666666	6	6	false	COG3409	33.166666666666664	0	1	6	0	0.9757969303423849	false	0	COG3409	8	0.2810734463276836
2.7024793388429753	0.0	0.37003058103975534	1.0	1.0	5	6	false	COG2057	36.0	0	1	5	0	0.9756788665879574	false	0	COG2057	0	0.3076923076923077
2.9132231404958677	0.0	0.3432624113475177	1.0	1.0	2	6	false	COG3638	57.0	0	1	2	0	0.972668240850059	false	0	COG3638	0	0.6129032258064516
2.7024793388429753	0.0	0.37003058103975534	1.0	1.0	5	6	false	COG0668	36.8	0	1	5	0	0.9756788665879574	false	0	COG0668	0	0.3145299145299145
2.6983471074380163	0.0	0.37059724349157736	1.0	1.0	4	6	false	COG3293	46.25	0	1	4	0	0.9757378984651712	false	0	COG3293	0	0.3919491525423729
2.677685950413223	3.5722388576652544E-4	0.3734567901234568	0.6	0.6	10	6	false	COG0491	22.0	0	1	10	0	0.9760330578512397	false	0	COG0491	160	0.1864406779661017
2.7024793388429753	6.8584753609272665E-6	0.37003058103975534	0.9	0.9	5	6	false	COG0331	35.8	0	1	5	0	0.9756788665879574	false	0	COG0331	2	0.305982905982906
2.6735537190082646	4.468895453429592E-5	0.3740340030911901	0.8571428571428571	0.857142857142857	7	6	false	COG0629	29.714285714285715	0	1	7	0	0.9760920897284533	false	0	COG0629	16	0.24557260920897284
2.644628099173554	7.608303644642233E-4	0.378125	0.5303030303030303	0.53030303030303	12	6	false	COG0526	19.916666666666668	0	1	12	0	0.9765053128689491	false	0	COG0526	340	0.16325136612021857
2.6735537190082646	1.3716950721854533E-5	0.3740340030911901	0.9047619047619048	0.904761904761904	7	6	false	COG0305	32.285714285714285	0	1	7	0	0.9760920897284533	false	0	COG0305	4	0.2668240850059032
4.338842975206612	0.0	0.23047619047619045	0.0	0.0	1	8	false	COG0318	6.0	0	1	1	0	0.952302243211334	false	0	COG0318	0	0.0
3.5330578512396693	0.0	0.28304093567251465	0.0	0.0	1	7	false	COG4584	18.0	0	1	1	0	0.9638134592680047	false	0	COG4584	0	0.0
3.4710743801652892	0.0	0.28809523809523807	1.0	1.0	2	7	false	COG5635	14.0	0	1	2	0	0.9646989374262102	false	0	COG5635	0	0.56
3.475206611570248	0.0	0.2877526753864447	0.0	0.0	1	7	false	COG3593	25.0	0	1	1	0	0.9646399055489965	false	0	COG3593	0	0.0
3.4214876033057853	1.0863335080611578E-4	0.29227053140096615	0.6666666666666666	0.666666666666666	3	7	false	COG1476	11.666666666666666	0	1	3	0	0.9654073199527744	false	0	COG1476	24	0.3888888888888889
4.049586776859504	3.273246851298959E-4	0.24693877551020407	0.0	0.0	2	7	false	COG0612	5.5	0	1	2	0	0.9564344746162928	false	0	COG0612	166	0.6428571428571429
4.049586776859504	3.273246851298959E-4	0.24693877551020407	0.0	0.0	2	7	false	COG2211	5.5	0	1	2	0	0.9564344746162928	false	0	COG2211	166	0.6428571428571429
4.049586776859504	9.720255853790368E-5	0.24693877551020407	0.0	0.0	2	7	false	COG3104	5.0	0	1	2	0	0.9564344746162928	false	0	COG3104	22	0.5714285714285714
3.4669421487603307	0.0019981772875437144	0.28843861740166865	0.0	0.0	2	7	false	COG0371	13.5	0	1	2	0	0.964757969303424	false	0	COG0371	1160	0.5208333333333334
3.06198347107438	0.03053603632617093	0.32658569500674767	0.10714285714285714	0.107142857142857	8	6	false	COG0697	8.0	0	1	8	0	0.9705430932703659	false	0	COG0697	9834	0.15
4.181818181818182	0.0	0.2391304347826087	0.0	0.0	1	8	false	COG0599	7.0	0	1	1	0	0.9545454545454545	false	0	COG0599	0	0.0
3.93801652892562	0.0	0.2539349422875131	1.0	1.0	2	7	false	COG0251	7.5	0	1	2	0	0.9580283353010627	false	0	COG0251	0	0.625
4.181818181818182	0.0	0.2391304347826087	0.0	0.0	1	8	false	COG0437	7.0	0	1	1	0	0.9545454545454545	false	0	COG0437	0	0.0
4.1652892561983474	4.8507383475320095E-4	0.24007936507936506	0.0	0.0	3	8	false	COG0538	3.6666666666666665	0	1	3	0	0.9547815820543093	false	0	COG0538	126	0.4444444444444444
3.1859504132231407	0.02897898280109003	0.3138780804150454	0.09523809523809523	0.0952380952380952	7	7	false	COG0243	8.285714285714286	0	1	7	0	0.9687721369539551	false	0	COG0243	10140	0.16770186335403728
3.524793388429752	1.3716950721854533E-5	0.28370457209847594	0.0	0.0	2	6	false	COG4566	15.0	0	1	2	0	0.963931523022432	false	0	COG4566	4	0.5833333333333334
3.6363636363636362	0.0	0.275	0.0	0.0	1	6	false	COG1483	14.0	0	1	1	0	0.9623376623376623	false	0	COG1483	0	0.0
3.739669421487603	1.7146188402318165E-5	0.2674033149171271	0.0	0.0	2	6	false	COG3037	10.5	0	1	2	0	0.9608618654073199	false	0	COG3037	4	0.59375
3.9669421487603307	0.0	0.2520833333333333	0.0	0.0	1	6	false	COG1636	8.0	0	1	1	0	0.9576151121605668	false	0	COG1636	0	0.0
3.4297520661157024	0.0	0.29156626506024097	0.0	0.0	1	6	false	COG2979	29.0	0	1	1	0	0.9652892561983472	false	0	COG2979	0	0.0
3.4297520661157024	0.0	0.29156626506024097	0.0	0.0	1	6	false	COG1936	29.0	0	1	1	0	0.9652892561983472	false	0	COG1936	0	0.0
3.2520661157024793	2.664253890206361E-5	0.3074968233799238	0.6666666666666666	0.666666666666666	3	6	false	COG1838	24.666666666666668	0	1	3	0	0.9678276269185361	false	0	COG1838	10	0.47435897435897434
3.0454545454545454	9.106109322430255E-5	0.3283582089552239	0.6666666666666666	0.666666666666666	3	6	false	COG1201	26.0	0	1	3	0	0.9707792207792207	false	0	COG1201	60	0.43333333333333335
3.2768595041322315	0.0	0.3051702395964691	0.0	0.0	1	6	false	COG1451	48.0	0	1	1	0	0.9674734356552538	false	0	COG1451	0	0.0
3.260330578512397	0.0	0.30671736375158426	1.0	1.0	2	6	false	COG3523	29.0	0	1	2	0	0.9677095631641086	false	0	COG3523	0	0.5686274509803921
3.2644628099173554	0.0	0.30632911392405066	0.0	0.0	1	6	false	COG2073	44.0	0	1	1	0	0.9676505312868948	false	0	COG2073	0	0.0
2.7479338842975207	8.287615899655397E-5	0.36390977443609024	0.8055555555555556	0.805555555555555	9	6	false	COG4372	26.555555555555557	0	1	9	0	0.9750295159386068	false	0	COG4372	74	0.2709750566893424
3.103305785123967	0.0	0.322237017310253	1.0	1.0	3	6	false	COG3621	27.333333333333332	0	1	3	0	0.969952774498229	false	0	COG3621	0	0.49696969696969695
3.0371900826446283	0.0	0.3292517006802721	1.0	1.0	4	6	false	COG2746	32.666666666666664	0	2	4	1	0.9708972845336482	false	0	COG2746	0	0.5730994152046783
2.6404958677685952	0.009620352148531424	0.378716744913928	0.5934065934065934	0.593406593406593	14	5	false	COG3291	22.857142857142858	0	1	14	0	0.9765643447461629	false	0	COG3291	2878	0.20344387755102042
2.6983471074380163	3.177732719373716E-5	0.37059724349157736	0.9636363636363636	0.963636363636363	11	5	false	COG2076	28.90909090909091	0	1	11	0	0.9757378984651712	false	0	COG2076	28	0.2753246753246753
2.78099173553719	0.006576909784436912	0.35958395245170877	0.6909090909090909	0.69090909090909	11	5	false	COG1349	25.0	0	1	11	0	0.9745572609208973	false	0	COG1349	3730	0.2541743970315399
2.772727272727273	0.0017040857289775241	0.360655737704918	0.6666666666666666	0.666666666666666	13	5	false	COG1959	22.615384615384617	0	1	13	0	0.9746753246753248	false	0	COG1959	1362	0.2541054451166811
4.095041322314049	0.0	0.24419778002018164	0.0	0.0	1	7	false	COG0309	10.0	0	1	1	0	0.9557851239669422	false	0	COG0309	0	0.0
2.4917355371900825	0.006701185207201662	0.4013266998341625	0.5277777777777778	0.527777777777777	10	5	false	COG3634	38.0	0	2	10	1	0.978689492325856	false	0	COG3634	3478	0.2585034013605442
2.615702479338843	5.774902429336385E-4	0.3823064770932069	0.7416666666666667	0.741666666666666	16	5	false	COG1680	25.0	0	1	16	0	0.9769185360094452	false	0	COG1680	456	0.21739130434782608
2.5702479338842976	7.389111832208169E-4	0.3890675241157556	0.7058823529411765	0.705882352941176	17	5	false	COG4974	24.88235294117647	0	1	17	0	0.9775678866587957	false	0	COG4974	706	0.19905882352941176
2.9710743801652892	0.008546653689995826	0.33657858136300417	0.4642857142857143	0.464285714285714	8	5	false	COG1135	22.0	0	1	8	0	0.9718417945690673	false	0	COG1135	3162	0.30809859154929575
2.268595041322314	0.05240080481524547	0.4408014571948998	0.2547568710359408	0.25475687103594	46	5	false	COG0454	17.727272727272727	0	2	46	2	0.9818772136953955	false	0	COG0454	15918	0.11134934248141795
2.56198347107438	7.190024070251953E-4	0.3903225806451613	0.75	0.75	17	5	false	COG0329	25.235294117647058	0	1	17	0	0.977685950413223	false	0	COG0329	732	0.2068466730954677
2.5	0.0014913441664395695	0.4	0.6428571428571429	0.642857142857142	21	5	false	COG1670	22.952380952380953	0	1	21	0	0.9785714285714285	false	0	COG1670	1486	0.17520901490367138
2.5991735537190084	0.003669944193238191	0.3847376788553259	0.6416666666666667	0.641666666666666	16	5	false	COG0657	24.5625	0	1	16	0	0.9771546635182998	false	0	COG0657	1696	0.20640756302521007
3.0991735537190084	0.011464175164673827	0.32266666666666666	0.2	0.2	10	6	false	COG3604	12.5	0	1	10	0	0.9700118063754427	false	0	COG3604	5254	0.23018867924528302
2.6818181818181817	6.399104987166803E-4	0.3728813559322034	0.7142857142857143	0.714285714285714	8	5	false	COG0215	29.875	0	1	8	0	0.9759740259740259	false	0	COG0215	430	0.27662037037037035
2.2851239669421486	0.03974622102028097	0.4376130198915009	0.322463768115942	0.322463768115942	25	5	false	COG0399	22.5	0	2	25	1	0.9816410861865407	false	0	COG0399	17786	0.1369410569105691
2.56198347107438	0.008090603671666518	0.3903225806451613	0.6157894736842106	0.61578947368421	20	5	false	COG1538	22.55	0	1	20	0	0.977685950413223	false	0	COG1538	3512	0.1814516129032258
2.4338842975206614	0.023886338979840258	0.4108658743633276	0.43596059113300495	0.435960591133004	29	5	false	COG0845	19.620689655172413	0	1	29	0	0.9795159386068477	false	0	COG0845	9388	0.14376267748478702
2.7479338842975207	1.3433911019580558E-4	0.36390977443609024	0.8545454545454545	0.854545454545454	11	5	false	COG0317	28.09090909090909	0	1	11	0	0.9750295159386068	false	0	COG0317	108	0.2837465564738292
2.549586776859504	0.0024779261877030316	0.39222042139384117	0.6833333333333333	0.683333333333333	16	5	false	COG0119	25.125	0	1	16	0	0.9778630460448643	false	0	COG0119	1756	0.201
3.5330578512396693	0.0	0.28304093567251465	0.0	0.0	2	7	false	COG3666	18.0	0	2	2	1	0.9638134592680047	false	0	COG3666	0	0.0
3.177685950413223	3.910090819833284E-4	0.31469440832249673	0.3333333333333333	0.333333333333333	4	7	false	COG1629	15.75	0	1	4	0	0.9688902007083826	false	0	COG1629	70	0.33695652173913043
3.231404958677686	0.0	0.309462915601023	1.0	1.0	2	7	false	COG1262	21.5	0	1	2	0	0.9681227863046045	false	0	COG1262	0	0.5375
3.2479338842975207	0.0	0.30788804071246817	0.0	0.0	1	7	false	COG4220	39.0	0	1	1	0	0.9678866587957496	false	0	COG4220	0	0.0
3.0289256198347108	7.616824041557811E-4	0.330150068212824	0.5	0.5	4	7	false	COG1488	17.5	0	1	4	0	0.9710153482880756	false	0	COG1488	324	0.28688524590163933
3.243801652892562	0.0	0.30828025477707005	1.0	1.0	2	7	false	COG0340	21.5	0	1	2	0	0.9679456906729634	false	0	COG0340	0	0.5512820512820513
3.049586776859504	0.0	0.32791327913279134	1.0	1.0	2	7	false	COG0232	32.0	0	1	2	0	0.9707201889020072	false	0	COG0232	0	0.5333333333333333
2.8264462809917354	0.0034465666339580344	0.3538011695906433	0.6222222222222222	0.622222222222222	10	6	false	COG2186	17.4	0	2	10	0	0.9739079102715467	false	0	COG2186	1948	0.22179487179487178
3.3512396694214877	0.0	0.29839704069050554	0.0	0.0	1	6	false	COG0135	30.0	0	2	1	0	0.9664108618654073	false	0	COG0135	0	0.0
2.355371900826446	0.032709449659535206	0.4245614035087719	0.3931034482758621	0.393103448275862	31	5	false	COG0346	19.633333333333333	0	2	31	1	0.980637544273908	false	0	COG0346	12128	0.13494252873563217
2.979338842975207	0.0	0.3356449375866851	1.0	1.0	3	6	false	COG0463	25.333333333333332	0	1	3	0	0.9717237308146398	false	0	COG0463	0	0.4367816091954023
1.0	0.0	1.0	0.0	0.0	1	1	false	COG2761	1.0	0	1	1	0	1.0	false	0	COG2761	0	0.0
1.0	0.0	1.0	0.0	0.0	1	1	false	COG2072	1.0	0	1	1	0	1.0	false	0	COG2072	0	0.0
5.3264462809917354	0.0	0.18774243599689683	0.0	0.0	1	9	false	COG2916	2.0	0	1	1	0	0.938193624557261	false	0	COG2916	0	0.0
4.330578512396694	0.008264462809917356	0.23091603053435117	0.0	0.0	3	8	false	COG1246	3.5	0	2	3	1	0.9524203069657614	false	0	COG1246	1954	0.5
4.516528925619835	0.0	0.2214089661482159	0.0	0.0	1	8	false	COG3886	2.0	0	1	1	0	0.9497638724911451	false	0	COG3886	0	0.0
4.338842975206612	0.0	0.23047619047619045	0.0	0.0	1	8	false	COG0824	6.0	0	1	1	0	0.952302243211334	false	0	COG0824	0	0.0
3.520661157024793	0.008264462809917356	0.284037558685446	0.0	0.0	2	7	false	COG0827	7.0	0	1	2	0	0.9639905548996458	false	0	COG0827	1876	0.5
2.5041322314049586	0.06350062652201625	0.39933993399339934	0.27205882352941174	0.272058823529411	17	6	false	COG0110	17.352941176470587	0	3	17	0	0.978512396694215	false	0	COG0110	20422	0.1407907425265188
3.2479338842975207	0.005381094128114895	0.30788804071246817	0.0	0.0	2	6	false	COG0154	18.5	0	1	2	0	0.9678866587957496	false	0	COG0154	1868	0.5
3.2107438016528924	0.007622656774734024	0.31145431145431146	0.0	0.0	3	7	false	COG3620	11.666666666666666	0	1	3	0	0.968417945690673	false	0	COG3620	3634	0.38095238095238093
5.045454545454546	0.0	0.19819819819819817	0.0	0.0	1	9	false	COG0053	5.0	0	1	1	0	0.9422077922077922	false	0	COG0053	0	0.0
3.34297520661157	0.038209857555101326	0.29913473423980225	0.0	0.0	7	7	false	COG5001	4.666666666666667	0	2	7	1	0.9665289256198347	false	0	COG5001	10250	0.1746031746031746
4.049586776859504	0.011145827812780246	0.24693877551020407	0.1	0.1	5	8	false	COG0038	4.8	0	2	5	0	0.9564344746162928	false	0	COG0038	4498	0.3
4.925619834710743	0.0	0.20302013422818793	0.0	0.0	1	7	false	COG2518	2.0	0	1	1	0	0.9439197166469894	false	0	COG2518	0	0.0
3.9297520661157024	0.008264462809917356	0.2544689800210305	0.0	0.0	2	6	false	COG3173	5.0	0	1	2	0	0.95814639905549	false	0	COG3173	1850	0.5
3.93801652892562	0.0	0.2539349422875131	0.0	0.0	1	6	false	COG1358	9.0	0	1	1	0	0.9580283353010627	false	0	COG1358	0	0.0
3.946280991735537	0.0	0.2534031413612566	0.0	0.0	1	7	false	COG5301	5.0	0	1	1	0	0.9579102715466352	false	0	COG5301	0	0.0
3.2479338842975207	5.25816444337757E-5	0.30788804071246817	0.8333333333333334	0.833333333333333	4	6	false	COG1879	16.25	0	1	4	0	0.9678866587957496	false	0	COG1879	10	0.33163265306122447
3.272727272727273	0.0	0.3055555555555555	1.0	1.0	2	6	false	COG1120	25.0	0	1	2	0	0.9675324675324676	false	0	COG1120	0	0.5208333333333334
3.272727272727273	0.0	0.3055555555555555	1.0	1.0	2	6	false	COG2837	25.0	0	1	2	0	0.9675324675324676	false	0	COG2837	0	0.5208333333333334
2.590909090909091	0.006187465457062582	0.3859649122807018	0.6373626373626373	0.637362637362637	15	5	false	COG3170	25.357142857142858	0	2	15	1	0.9772727272727272	false	0	COG3170	3236	0.2148910411622276
3.268595041322314	0.0	0.3059418457648546	1.0	1.0	3	6	false	COG0800	19.666666666666668	0	1	3	0	0.9675914994096813	false	0	COG0800	0	0.4097222222222222
3.272727272727273	0.0	0.3055555555555555	1.0	1.0	2	6	false	COG4232	26.0	0	1	2	0	0.9675324675324676	false	0	COG4232	0	0.5416666666666666
2.950413223140496	0.0269391550621276	0.33893557422969184	0.3	0.3	5	6	false	COG3121	16.8	0	2	5	0	0.9721369539551357	false	0	COG3121	5278	0.2342857142857143
3.2768595041322315	0.0	0.3051702395964691	0.0	0.0	1	6	false	COG3040	48.0	0	2	1	0	0.9674734356552538	false	0	COG3040	0	0.0
3.93801652892562	0.0	0.2539349422875131	0.0	0.0	1	6	false	COG2131	9.0	0	1	1	0	0.9580283353010627	false	0	COG2131	0	0.0
3.256198347107438	0.0	0.3071065989847716	1.0	1.0	2	6	false	COG1113	28.5	0	2	2	0	0.9677685950413223	false	0	COG1113	0	0.5588235294117647
3.2355371900826446	0.0	0.3090676883780332	1.0	1.0	3	6	false	COG1502	21.333333333333332	0	1	3	0	0.9680637544273909	false	0	COG1502	0	0.41025641025641024
2.9421487603305785	0.03542592829293266	0.3398876404494382	0.19444444444444445	0.194444444444444	10	5	false	COG0262	11.11111111111111	0	2	10	1	0.9722550177095631	false	0	COG0262	9350	0.1658119658119658
3.21900826446281	6.026885223414835E-4	0.31065468549422337	0.42857142857142855	0.428571428571428	7	6	false	COG0589	11.0	0	1	7	0	0.9682998819362455	false	0	COG0589	80	0.21153846153846154
3.272727272727273	0.0	0.3055555555555555	1.0	1.0	2	6	false	COG0084	27.5	0	1	2	0	0.9675324675324676	false	0	COG0084	0	0.5729166666666666
2.28099173553719	0.16550976327285472	0.4384057971014493	0.1870567375886525	0.187056737588652	50	5	false	COG0477	13.4375	0	2	50	2	0.9817001180637545	false	0	COG0477	51518	0.09353146853146853
3.15702479338843	3.0272375806799067E-4	0.31675392670157065	0.5	0.5	4	6	false	COG2608	16.75	0	1	4	0	0.969185360094451	false	0	COG2608	110	0.30454545454545456
4.070247933884297	0.0	0.24568527918781727	0.0	0.0	1	8	false	COG3673	9.0	0	1	1	0	0.9561393152302242	false	0	COG3673	0	0.0
3.227272727272727	0.0	0.3098591549295775	0.0	0.0	1	7	false	COG5610	50.0	0	1	1	0	0.9681818181818181	false	0	COG5610	0	0.0
3.43801652892562	0.0	0.2908653846153846	0.0	0.0	1	7	false	COG1078	38.0	0	1	1	0	0.9651711924439198	false	0	COG1078	0	0.0
3.0702479338842976	0.0020068300303901954	0.3257065948855989	0.2	0.2	5	6	false	COG3772	17.0	0	1	5	0	0.9704250295159386	false	0	COG3772	1052	0.3018181818181818
3.1115702479338845	0.0	0.32138114209827356	1.0	1.0	4	7	false	COG1765	47.75	0	1	4	0	0.9698347107438017	false	0	COG1765	0	0.6631944444444444
2.9297520661157024	0.0	0.34132581100141046	1.0	1.0	2	7	false	COG5581	60.0	0	1	2	0	0.9724321133412044	false	0	COG5581	0	0.6818181818181818
3.1198347107438016	0.0	0.3205298013245033	1.0	1.0	2	7	false	COG3755	39.5	0	1	2	0	0.9697166469893742	false	0	COG3755	0	0.5486111111111112
2.7355371900826446	2.741531478961441E-6	0.36555891238670696	0.9722222222222222	0.972222222222222	9	6	false	COG3307	40.44444444444444	0	1	9	0	0.975206611570248	false	0	COG3307	4	0.3926645091693635
3.4132231404958677	8.783484181911637E-5	0.2929782082324455	0.6666666666666666	0.666666666666666	6	7	false	COG4678	14.0	0	1	6	0	0.9655253837072019	false	0	COG4678	62	0.3888888888888889
3.3140495867768593	2.8517651817842E-4	0.30174563591022446	0.6388888888888888	0.638888888888888	9	7	false	COG1783	19.11111111111111	0	1	9	0	0.9669421487603306	false	0	COG1783	248	0.3747276688453159
3.4628099173553717	9.066569867372142E-6	0.28878281622911695	0.9	0.9	5	7	false	COG1662	17.6	0	1	5	0	0.9648170011806375	false	0	COG1662	6	0.4888888888888889
2.896694214876033	2.1426766722909272E-4	0.34522111269614836	0.7333333333333333	0.733333333333333	10	6	false	COG1292	32.3	0	1	10	0	0.9729043683589138	false	0	COG1292	178	0.35494505494505496
2.975206611570248	5.125300846511192E-5	0.33611111111111114	0.8214285714285714	0.821428571428571	8	6	false	COG3265	30.5	0	1	8	0	0.9717827626918537	false	0	COG3265	58	0.4295774647887324
3.074380165289256	0.008806659692187193	0.32526881720430106	0.25	0.25	9	7	false	COG3501	19.0	0	1	9	0	0.9703659976387249	false	0	COG3501	3318	0.25375375375375375
3.756198347107438	0.0	0.26622662266226627	0.0	0.0	1	7	false	COG5290	22.0	0	1	1	0	0.9606257378984651	false	0	COG5290	0	0.0
2.8884297520661155	4.7736814249797884E-4	0.34620886981402005	0.6666666666666666	0.666666666666666	10	6	false	COG4206	31.9	0	1	10	0	0.9730224321133412	false	0	COG4206	368	0.3393617021276596
2.6942148760330578	7.54139453852504E-4	0.37116564417177916	0.6813186813186813	0.681318681318681	14	6	false	COG1018	32.5	0	1	14	0	0.9757969303423849	false	0	COG1018	840	0.30092592592592593
2.896694214876033	0.0035028998908162067	0.34522111269614836	0.5238095238095238	0.523809523809523	15	7	false	COG3677	24.533333333333335	0	1	15	0	0.9729043683589138	false	0	COG3677	2604	0.281992337164751
2.5578512396694215	0.00579505980977621	0.39095315024232635	0.5362318840579711	0.536231884057971	24	6	false	COG1192	26.125	0	1	24	0	0.9777449822904369	false	0	COG1192	3902	0.2232905982905983
2.731404958677686	0.003640631196481229	0.36611195158850224	0.6666666666666666	0.666666666666666	19	7	false	COG1974	28.210526315789473	0	1	19	0	0.9752656434474616	false	0	COG1974	2448	0.268671679197995
2.3140495867768593	0.057281867250964555	0.43214285714285716	0.30049261083743845	0.300492610837438	35	5	false	COG0294	25.448275862068964	0	5	35	5	0.9812278630460448	false	0	COG0294	27230	0.15905172413793103
2.7024793388429753	3.453722778108591E-4	0.37003058103975534	0.8083333333333333	0.808333333333333	16	6	false	COG0671	31.5	0	1	16	0	0.9756788665879574	false	0	COG0671	422	0.30288461538461536
2.6322314049586777	8.502355369839744E-4	0.37990580847723704	0.7720588235294118	0.772058823529411	17	6	false	COG0474	31.470588235294116	0	1	17	0	0.9766824085005904	false	0	COG0474	1046	0.27365728900255754
2.9132231404958677	1.7967953253692035E-4	0.3432624113475177	0.6818181818181818	0.681818181818181	12	7	false	COG3547	30.416666666666668	0	1	12	0	0.972668240850059	false	0	COG3547	148	0.3536821705426357
2.479338842975207	0.07043317596009963	0.4033333333333333	0.3233333333333333	0.323333333333333	25	6	false	COG1403	22.68	0	3	25	0	0.978866587957497	false	0	COG1403	26054	0.16865671641791044
2.5289256198347108	0.0071639869598997714	0.3954248366013072	0.5042735042735043	0.504273504273504	27	6	false	COG2963	24.666666666666668	0	1	27	0	0.9781582054309327	false	0	COG2963	5512	0.20555555555555555
2.5082644628099175	0.012293551522681342	0.39868204283360786	0.43655913978494626	0.436559139784946	31	6	false	COG0582	22.677419354838708	0	1	31	0	0.9784533648170012	false	0	COG0582	8052	0.18741668888296453
3.0	1.9799765178867403E-5	0.3333333333333333	0.8095238095238095	0.809523809523809	7	7	false	COG0511	32.142857142857146	0	1	7	0	0.9714285714285714	false	0	COG0511	8	0.4017857142857143
2.706611570247934	8.387781435861136E-4	0.36946564885496186	0.6571428571428571	0.657142857142857	15	6	false	COG1882	29.533333333333335	0	1	15	0	0.9756198347107439	false	0	COG1882	702	0.27601246105919003
2.3016528925619837	0.0340692224626811	0.4344703770197486	0.4074074074074074	0.407407407407407	27	5	false	COG2148	30.25925925925926	0	2	27	0	0.9814049586776858	false	0	COG2148	20250	0.17799564270152504
2.8677685950413223	1.2580733372725416E-4	0.34870317002881845	0.8055555555555556	0.805555555555555	9	6	false	COG0067	34.44444444444444	0	1	9	0	0.9733175914994097	false	0	COG0067	98	0.37037037037037035
2.6322314049586777	0.001699233767336068	0.37990580847723704	0.6583333333333333	0.658333333333333	16	6	false	COG3210	31.125	0	1	16	0	0.9766824085005904	false	0	COG3210	1110	0.266025641025641
2.6735537190082646	0.0018214862570173549	0.3740340030911901	0.6285714285714286	0.628571428571428	21	6	false	COG0142	28.333333333333332	0	1	21	0	0.9760920897284533	false	0	COG0142	1644	0.25073746312684364
2.450413223140496	0.005138877117389321	0.4080944350758853	0.583743842364532	0.583743842364532	29	6	false	COG0494	27.448275862068964	0	1	29	0	0.9792798110979929	false	0	COG0494	5144	0.20794148380355276
2.34297520661157	0.016170823281233516	0.4268077601410935	0.37874396135265703	0.378743961352657	46	6	false	COG1028	21.956521739130434	0	1	46	0	0.980814639905549	false	0	COG1028	12796	0.15683229813664595
2.4214876033057853	0.009583901756183177	0.4129692832764505	0.42521008403361343	0.425210084033613	35	6	false	COG1960	23.314285714285713	0	1	35	0	0.9796930342384886	false	0	COG1960	7766	0.1726984126984127
3.0991735537190084	2.3407145076497983E-5	0.32266666666666666	0.7619047619047619	0.761904761904761	7	7	false	COG2423	32.42857142857143	0	1	7	0	0.9700118063754427	false	0	COG2423	10	0.4503968253968254
2.4545454545454546	0.008016069276667079	0.4074074074074074	0.5103448275862069	0.510344827586206	30	6	false	COG0542	26.1	0	1	30	0	0.9792207792207792	false	0	COG0542	5936	0.1962406015037594
2.7231404958677685	9.72705812703174E-4	0.3672230652503794	0.7473684210526316	0.747368421052631	20	7	false	COG0210	29.15	0	1	20	0	0.975383707201889	false	0	COG0210	936	0.275
2.5867768595041323	0.01977140071185208	0.38658146964856227	0.43333333333333335	0.433333333333333	21	7	false	COG0286	25.285714285714285	0	2	21	0	0.9773317591499411	false	0	COG0286	9152	0.2022857142857143
2.4421487603305785	0.015516740232398967	0.40947546531302875	0.4139402560455192	0.413940256045519	38	6	false	COG1609	23.289473684210527	0	1	38	0	0.9793978748524202	false	0	COG1609	9052	0.1762360446570973
2.1363636363636362	0.12245917773101407	0.46808510638297873	0.19834368530020705	0.198343685300207	72	6	false	COG0583	17.67142857142857	0	2	72	2	0.9837662337662337	false	0	COG0583	39662	0.10899470899470899
2.6404958677685952	5.264510145338641E-4	0.378716744913928	0.7032967032967034	0.703296703296703	14	6	false	COG1173	33.357142857142854	0	1	14	0	0.9765643447461629	false	0	COG1173	780	0.2926065162907268
2.231404958677686	0.10064237205046168	0.44814814814814813	0.2636734693877551	0.263673469387755	52	6	false	COG1215	20.62	0	3	52	2	0.9824085005903188	false	0	COG1215	41724	0.13205128205128205
2.5826446280991737	0.0015471131908375145	0.3872	0.6428571428571429	0.642857142857142	21	6	false	COG0550	27.857142857142858	0	1	21	0	0.9773907910271546	false	0	COG0550	1648	0.23809523809523808
2.8057851239669422	0.005094537538711906	0.35640648011782033	0.6545454545454545	0.654545454545454	11	6	false	COG0616	29.727272727272727	0	2	11	0	0.9742030696576152	false	0	COG0616	3010	0.3256743256743257
2.6363636363636362	8.515640661149191E-4	0.37931034482758624	0.6904761904761905	0.69047619047619	21	6	false	COG0406	29.238095238095237	0	1	21	0	0.9766233766233766	false	0	COG0406	956	0.25424430641821943
2.760330578512397	0.009744646459767923	0.3622754491017964	0.5714285714285714	0.571428571428571	22	6	false	COG0464	26.681818181818183	0	1	22	0	0.9748524203069658	false	0	COG0464	5524	0.2611408199643494
2.549586776859504	0.002098609284832919	0.39222042139384117	0.6403162055335968	0.640316205533596	23	6	false	COG0187	29.47826086956522	0	1	23	0	0.9778630460448643	false	0	COG0187	2390	0.23395445134575568
2.446280991735537	0.026710037884611564	0.4087837837837838	0.3712121212121212	0.371212121212121	34	6	false	COG1053	22.96969696969697	0	2	34	1	0.9793388429752067	false	0	COG1053	14470	0.17668997668997669
2.4049586776859506	0.01195557752883307	0.415807560137457	0.4153846153846154	0.415384615384615	40	6	false	COG1396	23.15	0	1	40	0	0.9799291617473435	false	0	COG1396	9992	0.17148148148148148
2.8925619834710745	4.986036663446979E-4	0.3457142857142857	0.7636363636363637	0.763636363636363	11	7	false	COG1167	31.636363636363637	0	1	11	0	0.9729634002361276	false	0	COG1167	408	0.34765234765234765
2.7024793388429753	6.005244374736218E-4	0.37003058103975534	0.7132352941176471	0.713235294117647	17	6	false	COG0156	29.0	0	1	17	0	0.9756788665879574	false	0	COG0156	508	0.28431372549019607
2.727272727272727	0.0012599920014071792	0.3666666666666667	0.6428571428571429	0.642857142857142	21	6	false	COG0006	28.095238095238095	0	1	21	0	0.9753246753246753	false	0	COG0006	1156	0.2675736961451247
3.206611570247934	0.018242673603939243	0.3118556701030928	0.38095238095238093	0.38095238095238	7	6	false	COG1357	12.571428571428571	0	2	7	0	0.9684769775678868	false	0	COG1357	7558	0.23450134770889489
4.078512396694215	0.016991929613238903	0.24518743667679835	0.0	0.0	3	7	false	COG0497	3.6666666666666665	0	1	3	0	0.956021251475797	false	0	COG0497	7422	0.3333333333333333
5.066115702479339	0.008264462809917356	0.19738988580750408	0.0	0.0	2	8	false	COG3203	2.0	0	1	2	0	0.9419126328217238	false	0	COG3203	3676	0.5
6.06198347107438	0.0	0.16496250852079072	0.0	0.0	1	9	false	COG0189	2.0	0	1	1	0	0.9276859504132231	false	0	COG0189	0	0.0
3.6363636363636362	0.0069622802540100755	0.275	0.0	0.0	2	6	false	COG0489	7.5	0	1	2	0	0.9623376623376623	false	0	COG0489	3554	0.5
2.3801652892561984	0.014415379979567758	0.4201388888888889	0.3088235294117647	0.308823529411764	20	5	false	COG2367	28.823529411764707	0	7	20	2	0.9802833530106257	false	0	COG2367	8382	0.17902813299232737
3.012396694214876	9.372444453551271E-4	0.33196159122085045	0.16666666666666666	0.166666666666666	4	6	false	COG1708	16.75	0	2	4	0	0.9712514757969304	false	0	COG1708	628	0.325
2.8595041322314048	0.0014423706296555151	0.34971098265895956	0.4666666666666667	0.466666666666666	6	6	false	COG2602	24.833333333333332	0	3	6	0	0.973435655253837	false	0	COG2602	466	0.2569444444444444
3.12396694214876	0.008264462809917356	0.3201058201058201	0.0	0.0	2	7	false	COG3238	35.5	0	2	2	0	0.9696576151121606	false	0	COG3238	1486	0.5
4.119834710743802	0.0	0.242728184553661	0.0	0.0	1	8	false	COG1735	2.0	0	1	1	0	0.95543093270366	false	0	COG1735	0	0.0
2.5826446280991737	0.0030247668326884246	0.3872	0.36363636363636365	0.363636363636363	12	6	false	COG4644	27.727272727272727	0	3	12	1	0.9773907910271546	false	0	COG4644	2020	0.2149400986610289
2.677685950413223	0.0019443770401140195	0.3734567901234568	0.5777777777777777	0.577777777777777	12	6	false	COG3316	30.5	0	2	12	2	0.9760330578512397	false	0	COG3316	1606	0.25206611570247933
3.8016528925619837	0.0	0.26304347826086955	0.0	0.0	1	7	false	COG3647	8.0	0	1	1	0	0.9599763872491144	false	0	COG3647	0	0.0
3.6611570247933884	6.129329369273129E-5	0.27313769751693	0.0	0.0	3	7	false	COG0804	6.333333333333333	0	1	3	0	0.9619834710743802	false	0	COG0804	18	0.41025641025641024
2.65702479338843	9.932874132185941E-4	0.3763608087091757	0.6181818181818182	0.618181818181818	11	6	false	COG1216	24.545454545454547	0	1	11	0	0.9763282172373081	false	0	COG1216	770	0.22113022113022113
2.743801652892562	8.999461442091424E-5	0.3644578313253012	0.8333333333333334	0.833333333333333	9	6	false	COG2911	26.22222222222222	0	1	9	0	0.9750885478158207	false	0	COG2911	56	0.2648709315375982
2.793388429752066	0.0	0.35798816568047337	1.0	1.0	7	6	false	COG2373	29.571428571428573	0	1	7	0	0.9743801652892561	false	0	COG2373	0	0.3249607535321821
2.5371900826446283	0.041908877472195544	0.39413680781758953	0.20261437908496732	0.202614379084967	19	6	false	COG3039	17.0	0	4	19	1	0.9780401416765053	false	0	COG3039	14592	0.1386593204775023
2.347107438016529	0.02375001106809162	0.426056338028169	0.3246753246753247	0.324675324675324	26	5	false	COG0507	23.818181818181817	0	4	26	4	0.9807556080283352	false	0	COG0507	8732	0.1443526170798898
2.9710743801652892	8.016399772512388E-6	0.33657858136300417	0.9047619047619048	0.904761904761904	7	6	false	COG0501	26.285714285714285	0	1	7	0	0.9718417945690673	false	0	COG0501	4	0.3702213279678068
2.855371900826446	2.18601968782557E-4	0.35021707670043417	0.7142857142857143	0.714285714285714	7	6	false	COG3696	25.714285714285715	0	1	7	0	0.9734946871310508	false	0	COG3696	94	0.30612244897959184
3.0991735537190084	0.0012699300529780033	0.32266666666666666	0.0	0.0	3	6	false	COG2105	21.0	0	1	3	0	0.9700118063754427	false	0	COG2105	656	0.37735849056603776
2.7851239669421486	4.341850950433394E-4	0.3590504451038576	0.75	0.75	8	6	false	COG3829	27.25	0	1	8	0	0.9744982290436836	false	0	COG3829	288	0.296195652173913
2.946280991735537	1.2257693003408393E-4	0.3394109396914446	0.8	0.8	6	6	false	COG1695	26.5	0	1	6	0	0.9721959858323496	false	0	COG1695	44	0.363013698630137
2.487603305785124	0.01497840585418724	0.4019933554817276	0.33201581027667987	0.332015810276679	27	6	false	COG3385	26.217391304347824	0	3	27	4	0.9787485242030696	false	0	COG3385	8814	0.1899810964083176
2.847107438016529	0.004045074830628659	0.35123367198838895	0.4666666666666667	0.466666666666666	6	6	false	COG3451	17.666666666666668	0	1	6	0	0.973612750885478	false	0	COG3451	1300	0.2536231884057971
2.5330578512396693	0.07484291268402636	0.39477977161500816	0.1282051282051282	0.128205128205128	14	6	false	COG0433	17.53846153846154	0	5	14	1	0.9780991735537189	false	0	COG0433	22620	0.13521634615384615
2.9545454545454546	0.0033886499792929385	0.3384615384615385	0.5111111111111111	0.511111111111111	10	6	false	COG1473	19.6	0	1	10	0	0.9720779220779221	false	0	COG1473	1674	0.2746478873239437
2.847107438016529	6.255739031158145E-4	0.35123367198838895	0.5272727272727272	0.527272727272727	11	6	false	COG1522	20.181818181818183	0	1	11	0	0.973612750885478	false	0	COG1522	348	0.22676200204290092
2.520661157024793	0.027556284048953224	0.39672131147540984	0.4095238095238095	0.409523809523809	22	5	false	COG1247	22.476190476190474	0	3	22	1	0.9782762691853601	false	0	COG1247	8174	0.17800453514739228
2.2768595041322315	0.05905349518993807	0.4392014519056261	0.27927927927927926	0.279279279279279	41	5	false	COG1070	25.135135135135137	0	4	41	4	0.9817591499409681	false	0	COG1070	28544	0.15403747305587798
2.727272727272727	4.872210895225419E-4	0.3666666666666667	0.7555555555555555	0.755555555555555	10	5	false	COG0235	25.4	0	1	10	0	0.9753246753246753	false	0	COG0235	412	0.24901960784313726
2.446280991735537	0.010908860060553072	0.4087837837837838	0.41578947368421054	0.41578947368421	22	5	false	COG2017	27.45	0	2	22	2	0.9793388429752067	false	0	COG2017	6740	0.18547297297297297
2.574380165289256	0.0027478694924675967	0.3884430176565008	0.5604395604395604	0.56043956043956	14	5	false	COG0667	23.714285714285715	0	1	14	0	0.9775088547815821	false	0	COG0667	2058	0.18971428571428572
2.772727272727273	4.3393974027917194E-4	0.360655737704918	0.7619047619047619	0.761904761904761	7	5	false	COG0350	28.714285714285715	0	1	7	0	0.9746753246753248	false	0	COG0350	394	0.3087557603686636
2.5330578512396693	0.005886668427419273	0.39477977161500816	0.3952380952380952	0.395238095238095	21	5	false	COG2885	19.19047619047619	0	1	21	0	0.9780991735537189	false	0	COG2885	3494	0.14992559523809523
2.706611570247934	0.014839131874356808	0.36946564885496186	0.5909090909090909	0.59090909090909	12	5	false	COG0021	22.583333333333332	0	2	12	0	0.9756198347107439	false	0	COG0021	6516	0.22058823529411764
2.2520661157024793	0.10084002039938542	0.44403669724770645	0.16734143049932523	0.167341430499325	40	6	false	COG1196	15.41025641025641	0	3	40	1	0.9821133412042503	false	0	COG1196	34232	0.09615384615384616
2.809917355371901	5.008151360797953E-4	0.3558823529411765	0.6222222222222222	0.622222222222222	10	6	false	COG0160	23.5	0	1	10	0	0.9741440377804015	false	0	COG0160	256	0.2554347826086957
2.772727272727273	6.43621723183229E-4	0.360655737704918	0.6727272727272727	0.672727272727272	11	6	false	COG1226	22.09090909090909	0	1	11	0	0.9746753246753248	false	0	COG1226	512	0.24011857707509882
2.9958677685950414	3.459206889955412E-4	0.33379310344827584	0.3333333333333333	0.333333333333333	4	6	false	COG3231	21.25	0	2	4	0	0.971487603305785	false	0	COG3231	160	0.328125
2.652892561983471	0.0024222994515540634	0.3769470404984424	0.45614035087719296	0.456140350877192	19	6	false	COG0841	17.263157894736842	0	1	19	0	0.9763872491145219	false	0	COG0841	1372	0.1644110275689223
2.2148760330578514	0.07639397054950932	0.4514925373134328	0.17553191489361702	0.175531914893617	50	5	false	COG1309	14.708333333333334	0	2	50	2	0.9826446280991736	false	0	COG1309	22162	0.09295886075949367
2.6322314049586777	0.006650802027478948	0.37990580847723704	0.4888888888888889	0.488888888888888	10	5	false	COG0015	25.4	0	2	10	0	0.9766824085005904	false	0	COG0015	2412	0.22086956521739132
2.8057851239669422	0.010419265555738607	0.35640648011782033	0.21428571428571427	0.214285714285714	8	6	false	COG0863	13.875	0	1	8	0	0.9742030696576152	false	0	COG0863	3198	0.18493150684931506
2.3595041322314048	0.03826055305857432	0.4238178633975482	0.35268817204301073	0.35268817204301	33	5	false	COG0050	26.0	0	4	33	2	0.9805785123966941	false	0	COG0050	17274	0.17290322580645162
2.5950413223140494	0.0036443053900825037	0.3853503184713376	0.4619883040935672	0.461988304093567	19	5	false	COG0625	18.68421052631579	0	1	19	0	0.9772136953955136	false	0	COG0625	2050	0.15969410706252812
2.1322314049586777	0.09766135333260285	0.4689922480620155	0.222473604826546	0.222473604826546	55	5	false	COG0438	17.153846153846153	0	2	55	3	0.9838252656434475	false	0	COG0438	29966	0.10020242914979757
2.9049586776859506	3.5312036846832183E-4	0.3442389758179232	0.5	0.5	4	6	false	COG0003	27.5	0	1	4	0	0.9727863046044863	false	0	COG0003	208	0.3732876712328767
